# Discovery of photosynthesis genes through whole-genome sequencing of acetate-requiring mutants of *Chlamydomonas reinhardtii*

**DOI:** 10.1101/2021.02.17.431526

**Authors:** Setsuko Wakao, Patrick M. Shih, Katharine Guan, Wendy Schackwitz, Joshua Ye, Robert M. Shih, Mansi Chovatia, Aditi Sharma, Joel Martin, Chia-Lin Wei, Krishna K. Niyogi

**Author notes:** Jackson Lab, Farmington CT, 06032.

## Abstract

Large-scale mutant libraries have been indispensable for genetic studies, and the development of next-generation genome sequencing technologies has greatly advanced efforts to analyze mutants. In this work, we sequenced the genomes of 660 *Chlamydomonas reinhardtii* acetate-requiring mutants, part of a larger photosynthesis mutant collection previously generated by insertional mutagenesis with a linearized plasmid. We identified 554 insertion events from 509 mutants by mapping the plasmid insertion sites through paired-end sequences, in which one end aligned to the plasmid and the other to a chromosomal location. Nearly all (96%) of the events were associated with deletions, duplications, or more complex rearrangements of genomic DNA at the sites of plasmid insertion, and 1405 genes in total were affected. Functional annotations of these genes were enriched in those related to photosynthesis, signaling, and tetrapyrrole synthesis as would be expected from a library enriched for photosynthesis mutants. Systematic manual analysis of the disrupted genes for each mutant generated a list of 273 higher-confidence candidate photosynthesis genes, and we experimentally validated two genes that are essential for photoautotrophic growth, *CrLPA3* and *CrPSBP4*. The inventory of candidate genes includes 55 genes from a phylogenomically defined set of conserved genes in green algae and plants. Altogether, 68 candidate genes encode proteins with previously characterized functions in photosynthesis in *Chlamydomonas*, land plants, and/or cyanobacteria, 15 genes encode proteins previously shown to have functions unrelated to photosynthesis, and 190 genes encode proteins without any functional annotation, signifying that our results connect a function related to photosynthesis to these previously unknown proteins. This mutant library, with genome sequences that reveal the molecular extent of the chromosomal lesions and resulting higher-confidence candidate genes, represents a rich resource for gene discovery and protein functional analysis in photosynthesis.
