## Supplementary material for "Discovery of photosynthesis genes through whole-genome sequencing of acetate-requiring mutants of *Chlamydomonas reinhardtii*": Table S2

### Sheet: Sheet1
S2 Table. Mutants with deletions unassociated with plasmid insertion.
Mutant	Chr	Coordinate (L)	Del size	Deletion defined by	Gene(s) interrupted	Position	Gene description(s)
CAL007_01_30	6	7526733	165	Absence1	Cre06.g300600	Interrupt	Squamosa promoter binding like protein 10-related
CAL007_04_36	10	1597050	32	Gap2	Cre10.g429450	5'UTR	NF3
CAL010_01_19	2	256628	20	Gap	Cre02.g074900	3'UTR	Extended synaptotagmin-related
CAL010_01_45	9	3833114	29	Gap	Cre09.g391838	3'UTR	TAG lipase
CAL011_01_04	10	798137	21	Gap			Intergenic
CAL011_01_08	11	2105813	48	Gap	Cre11.g469224	3'UTR	NF
CAL011_01_32	12	411349	22	Gap	Cre12.g493903	3'UTR	NF
CAL011_01_39	10	324008	23	Gap	Cre10.g420200	5'UTR	Pherophorin (DUF3707)
CAL012_01_01	10	5624697	54	Gap	Cre10.g460150	Intron	ERD4-related membrane protein (ERM9)
CAL012_01_11	16	2555234	24	Gap	Cre16.g661400	Interrupt	Zinc finger protein related
CAL012_01_11	2	8036046	22	Gap	Cre02.g141006	3'UTR	NF
CAL012_01_35	16	185819	4585	Gap	Cre16.g694950	Partial deletion	Ser Thr kinase
					Cre16.g694942	Deletion	NF
CAL012_01_35	13	1071392	27	Gap	Cre13.g568800	3'UTR	NADH:ubiquinone oxidoreductase 18 kDa subunit
CAL013_01_03	16	4097950	24	Gap			Intergenic
CAL013_01_18	9	7693548	24	Gap	Cre09.g415600	Interrupt	Glucan 1,4-alpha-glucosidase / Lysosomal alpha-glucosidase
CAL014_01_05	12	3683659	24	Gap	Cre12.g514450	3'UTR	Splicing factor
CAL014_01_05	12	3955790	25	Gap	Cre12.g516400	Interrupt	dYTH YT521-B Homology Domain Containing (deleted intron and exon)
CAL014_01_19	1	2459294	21	Gap	Cre01.g013801	Splice site	Tocopherol cyclase
CAL014_01_35	5	986929	25	Gap	Cre05.g246750	Interrupt	NF
CAL014_01_36	11	2570794	37	Gap	Cre11.g476250	Interrupt	Ring finger domain containing protein
CAL014_01_41	7	636828	30	Gap	Cre07.g316992	Interrupt	P-type ATPase
CAL014_01_41	8	708902	22	Gap			Intergenic
CAL014_01_41	14	3910842	21	Gap	Cre14.g632860	Intron	Ser Thr kinase
CAL015_01_09	14	1280097	63	Gap	Cre14.g616600	Intron	Dynamin or thiamine synthase (FZL)
CAL015_01_21	6	6306474	20	Gap			Intergenic
CAL021_01_32	9	4673973	20	Gap	Cre09.g396772	5'UTR	Gametolysin peptidase
CAL026_04_11	6	3129937	85	Gap	Cre06.g275200	Exon	NF
CAL026_04_25	16	5614486	21	Gap	Cre16.g679800	3'UTR	Dienelactone hydrolase
CAL026_03_38	16	2853228	21	Gap	Cre16.g663500	3'UTR	26S proteasome subunit RPN10
CAL026_04_07	13	4151956	21	Gap	Cre13.g591900	5'UTR	Mitochondrial cardiolipin hydrolase
CAL027_01_14	2	18286	70	Absence	Cre02.g073150	Intron	NF
CAL027_01_21	4	2987672	13323	Absence	Cre04.g224899	Partial deletion	NF
					Cre04.g224915	Deletion	NF
					Cre04.g224931	Deletion	NF
					Cre04.g224979	Deletion	NF
CAL028_01_15	2	1761089	27	Gap	Cre02.g086550	3'UTR	23S rRNA methyltransferase
CAL028_01_16	11	1914446	30	Gap	Cre11.g468200	Interrupt	NF
CAL028_01_44	4	1924909	23	Gap	Cre04.g218200	Interrupt	Sphingomyelin phosphodiesterase 2
CAL028_02_10	10	2363496	23	Gap	Cre10.g435050	Interrupt	NF
CAL028_02_13	3	7673028	20	Gap	Cre03.g203850	Interrupt	ATP-sulfurylase (ATS1)
CAL028_04_15	11	2425304	37	Gap	Cre11.g475050	Interrupt	N-terminal acetyltransferase B complex non-catalytic subunit (NAA25, MDM20)
CAL029_01_23	3	3028747	34	Gap	Cre03.g164050	Interrupt	Kinesin family member 15 (KIF15) (KIN12-1, KN15-1)
CAL029_01_45	2	539997	20	Gap	Cre02.g077350	3'UTR	Histidinol
CAL029_01_45	13	1236244	24	Gap	Cre13.g570350	3'UTR	ABC1 kinase
CAL029_02_03	2	1783502	32	Gap			Intergenic
CAL029_02_13	17	1990113	21	Gap	Cre17.g711100	Interrupt	SwiSnf-9, Isoform A, Bromodomain
CAL029_03_31	10	5084701	24	Gap	Cre10.g456000	Interrupt	Flagellar Associated Protein, Quinone reductase-like (FAP191), Flavodoxin-related protein WRBA related
CAL029_03_38	3	517494	34	Gap	Cre03.g145267	3'UTR	Guanine deaminase
CAL030_02_23	3	4452550	23	Gap	Cre03.g175850	Interrupt	AP endonuclease 1 (APEX1) (EEP1)
CAL030_02_33	17	704466	23	Gap			Intergenic
CAL032_01_18	17	2064932	34930	Absence	Cre17.g711900	Deletion of larger region	Sulfotransferase family (Sulfotransfer_2)
					Cre17.g711950	Deletion of larger region	Prefoldin-family protein
					Cre17.g712000	Deletion of larger region	Serine/arginine-rich pre-mRNA splicing factor
					Cre17.g712050	Deletion of larger region	Glycosyltransferase family 92
					Cre17.g712126	Deletion of larger region	NF
					Cre17.g712150	Deletion of larger region	NF
					Cre17.g712200	Deletion of larger region	Ubiquitin carboxyl-terminal hydrolase 26/29/37
					Cre17.g712250	Deletion of larger region	Protein kinase C
CAL031_01_25	12	6808745	335	Absence	Cre12.g561550	Interrupt	Mitochondrial half-size ABC transporter, membrane protein (CDS1)
CAL032_01_25	1	6289151	21	Gap	Cre01.g044850	5'UTR	Sacsin
CAL032_02_18	17	3208851	22	Gap			Intergenic
CAL032_02_22	11	3672887	31	Gap	Cre11.g482550	Interrupt	NF
CAL032_02_44	9	2621808	389	Absence	Cre09.g390300	Interrupt	Ser Thr protein kinase
CAL032_03_40	10	2980755	189	Absence	Cre10.g440700	Interrupt	Cellular repressor of E1a-stimulated genes, Isoform A
CAL033_02_21	16	2919805	25	Gap			Intergenic
CAL035_02_29	13	1686612	30	Gap	Cre13.g574150	Interrupt	L-2-hydroxyglutarate dehydrogenase / L-alpha-hydroxyglutarate dehydrogenase (FAO10)
CAL036_02_12	7	4871011	36529	Absence	Cre07.g346050	Partial deletion	Copper response defect 1 (CRD1)
					Cre07.g346100	Deletion	Deoxyribonuclease V
					Cre07.g346150	Deletion	NF
					Cre07.g346200	Deletion	NF
					Cre07.g346250	Deletion	NF
					Cre07.g346300	Deletion	Phytol kinase, chloroplastic
					Cre07.g346317	Deletion	KDEL-containing
CAL039_02_17	13	1391903	54	Gap	Cre13.g571902	Interrupt	NF
CAL039_02_26	12	9361668	829	Absence	Cre12.g540480	Interrupt	NF
CAL039_02_38	17	5124015	42	Gap	Cre17.g735021	Interrupt	NF
CAL039_02_43	13	2198482	25	Gap	Cre13.g578451	5'UTR	Leucine-tRNA ligase / Leucyl-tRNA synthetase
CAL039_03_01	16	2946125	970	Absence	Cre16.g664150	Interrupt	3',5'-cyclic-nucleotide phosphodiesterase (PDE18)
CAL039_03_04	13	3780520	24	Gap	Cre13.g589700	3'UTR	Subunit of ESCORT
CAL039_03_22	17	1650338	21	Gap	Cre17.g708100	Interrupt	Hypoxanthine phosphoribosyltransferase / Transphosphoribosidase
CAL039_03_24	7	783367	267	Absence	Cre07.g318050	Interrupt	bZIP transcription factor MafK
CAL039_03_32	2	4369099	9256	Absence	Cre02.g099550	3'UTR	Kinase
CAL041_01_46	3	840341	23	Gap	Cre03.g146507	Interrupt	Serine palmitoyltransferase
CAL029_03_07	10	3906726	593	Absence	Cre10.g447950	Interrupt	NF
1Deletion determined by lack of reads in the region
2Deletion determined by lack of reads AND gap in individual reads
3No functional annotation
