## Supplementary material for "Discovery of photosynthesis genes through whole-genome sequencing of acetate-requiring mutants of *Chlamydomonas reinhardtii*": Table S4

### Sheet: Sheet3
S4 Table. Higher-confidence candidate genes corresponding mutants.
Function1	Inferred function from Cr and other photosynthetic organisms	Citation Cr	Citation other	Cre ID	Gene name	Description	Predalgo2	ChloroP3	Transit peptide length4	GreenCut2 5	Over lap with Li et al., (2019)6	Overlap with PML7	Overlap with Cruz et al., (2016)8	Overlap with Cr photosynthesis coexpression(Salome and Merchant, in review)9	Multiple candidates10	Comments	Mutant 1	Mutant 2	Mutant 3	Mutant 4	Mutant 5	Mutant 6	Mutant 7
Known photosynthesis	At,Cr:Assembly of PSII	This work	Cai et al, (2010)	Cre03.g184550	CPLD28, LPA3	Predicted protein (DUF1995)	O	-		G				Y	M (CPL3)		CAL014_01_47	CAL039_03_42	CAL028_01_27	CAL036_02_09	CAL029_03_31
Known photosynthesis	At,Cr:Binds porphyrin and modulate Mg-chelatase	Brzezowski et al., (2014)	Larkin et al., (2003), Adhikari et al., (2011)	Cre05.g246800	GUN4	Tetrapyrrole-binding protein	C	C	45	G		Y		Y			CAL039_02_01
Known photosynthesis	At,Cr:Biogenesis of Cyt C	Kuras et al., (2007)	Lezhneva et al., (2008)	Cre08.g382300	CCB4	CGLD23 protein, required for Cyt b6 assembly	C	-	35	G		Y		Y			CAL026_02_44
Known photosynthesis	At,Cr:Chlororespiration	Houille-Vernes et al., (2011)	Krieger-Liszkay and Feilke (2015)	Cre03.g172500	PTO2/PTOX2	Plastid terminal oxidase	C	-	24								CAL035_02_28
Known photosynthesis	At,Cr:LHCII phosphorylation and state transition	Depege et al., (2003)	Bellafiore (2005)	Cre02.g120250	CDPK7, STT7	Calcium/calmodulin-dependent protein kinase	C	C	41					Y	M (RBCS1,2)		CAL036_02_23	CAL039_02_43	CAL035_02_27
Known photosynthesis	At,Cr:Required for chloroplast biogenesis	Garcia et al., (2020)	Hertle et al., (2020)	Cre10.g448051	CPSFL1	Sec14p-like phosphatidylinositol transfer family protein	O	-						Y			CAL007_02_07	CAL028_01_03	CAL028_01_06	CAL031_01_04	CAL038_02_20	CAL033_04_04	CAL029_02_48
Known photosynthesis	At,Cr:RNA binding protein for psaB translation	Dauvillee et al., (2003)	Barneche et al., (2006)	Cre17.g702500	TAB2	DUF1092, psaB RNA binding protein	C	C	50	G		Y		Y	M (TRX20/HCF164, Mutant exists with only one candidate gene)		CAL027_01_18	CAL010_02_02
Known photosynthesis	At,Cr:State transition kinase	Depege et al., (2003)	Bellafiore (2005)	Cre12.g483650	STN7	Serine/Threonine-protein kinase STN7, chloroplastic	O	-						Y			CAL039_02_48
Known photosynthesis	Cr:Binds PsbA RNA, Acetyl-CoA synthesis	Bohne et al., (2013)		Cre03.g158900	DLA2	Dihydrolipoamide acetyltransferase	C	C	30	G				Y			CAL032_02_11	CAL033_01_34
Known photosynthesis	Cr:Affects phototrophic growth when disrupted (HOW?)	Li et al., (2019)		Cre03.g185200	CPL3, MPA6	Metallophosphoesterase/metallo-dependent phosphatase	C	C	66	G	HC				M (CPLD28)		CAL014_01_47	CAL007_03_47	CAL029_02_17	CAL032_04_31
Known photosynthesis	Cr:Assembly of Cyt C	Inoue et al., (1997)		Cre13.g575000	CCS1	Protein required for Cytochrome c synthesis/biogenesis, chloroplastic	O	-		G		Y		Y			CAL030_02_27
Known photosynthesis	At,Cr:﻿Chlorophyllide a oxygenase	Bujaldon et al., (2017)	Oster et al., (2000), Espenida et al., (1999)	Cre01.g043350	CAO1	Chlorophyllide a oxygenase	C	C	29	G				Y			CAL014_01_13
Known photosynthesis	Cr:CO2 transporter at plasmamembrane	Soupene et al., (2004), Yoshihara et al., (2008)		Cre06.g284150	RHP2	Rh protein	C	-	34						M-para (RHP1)		CAL027_01_30
Known photosynthesis	Cr:CO2 transporter at plasmamembrane	Soupene et al., (2004), Yoshihara et al., (2008)		Cre06.g284100	RHP1	Rh protein, CO2-responsive	O	C	39					Y	M-para (RHP2)		CAL027_01_30
Known photosynthesis	Cr:CpATPase assembly	Grahl et al., (2016)		Cre08.g372000	CGLD11	Predicted protein	C	C	41	G				Y			CAL030_02_22
Known photosynthesis	Cr:Cyt b6 assembly, cytochrome maturation	Kuras et al., (2007)		Cre16.g662150	CCB1, CPLD51	CPLD51 protein, required for Cyt b6 assembly	C	C	31					Y			CAL010_02_03	CAL010_02_08
Known photosynthesis	Cr:Cyt b6f accumulation	Wittkopp et al., (2018)		Cre16.g666050	CPLD49, SCD1	Saccharopine dehydrogenase	C	C	103	G	LC			Y	M (SSS4)		CAL036_02_27	CAL026_04_11	CAL014_01_15
Known photosynthesis	Cr:Intron trans-splicing of psaA	Rivier et al., (2001)		Cre12.g531050	RAA3	psaA mRNA maturation factor 3	C	C	40		HC						CAL028_02_40
Known photosynthesis	Cr:Kinase responding to cpUPR	Perlaza et al., (2019)		Cre16.g692228	MARS1	Serine/Threonine protein kinase	M	C	51		LC					predicted cp but cytosolic	CAL038_02_41	CAL010_01_13
Known photosynthesis	Cr:KO of all RBCS1 and 2	Khrebtukova and Spreitzer (1996)		Cre02.g120100	RBCS1	Ribulose-1,5-bisphosphate carboxylase/oxygenase small subunit 1, chloroplast precursor	C	C	33	G				Y	M-para (STT7, RBCS2)		CAL007_03_26	CAL036_02_23
Known photosynthesis	Cr:KO of all RBCS1 and 2	Khrebtukova and Spreitzer (1996)		Cre02.g120150	RBCS2	Ribulose-1,5-bisphosphate carboxylase/oxygenase small subunit 2	C	C	33	G				Y	M-para (STT7, RBCS1)		CAL007_03_26	CAL036_02_23	CAL039_02_43
Known photosynthesis	Cr:LCIB-LCIC complex localize to pyrenoid under low CO2	Yamano et al., (2010)		Cre10.g452800	LCIB	Low-CO2-inducible protein	C	C	50		HC			Y			CAL036_02_17
Known photosynthesis	Cr:LHCI subunit	Mozzo et al., (2010), Ozawa et al., (2018), Drop et al., (2011)		Cre07.g344950	LHCA9	Light-harvesting protein of photosystem I	C	-	22					Y			CAL021_01_20
Known photosynthesis	Cr:Microsomal delta 12 desaturase	Chi et al., (2008)		Cre17.g711150	FAD2	omega-6 Fatty acid desaturase (delta-12 desaturase)	O	-									CAL026_02_33
Known photosynthesis	Cr:PetA Maturation/Stability	Boulouis et al., (2011)		Cre08.g358250	MCA1	PPR repeat/Maturation/stability factor for petA mRNA	C	C	57			Y					CAL018_01_28	CAL007_04_12	CAL015_01_25	CAL026_03_24
Known photosynthesis	Cr:Plastocyanin	Li et al., (1996)		Cre03.g182551	PCY1	Pre-apoplastocyanin	C	C	43	G	LC			Y			CAL028_01_36
Known photosynthesis	Cr:PRK and Carbon fixation	Moll and Levine (1970)		Cre12.g554800	PRK1	Phosphoribulokinase	C	C	79	G	LC			Y			CAL036_02_19
Known photosynthesis	Cr:psaA expression	Lefebvre-Legendre et al., (2015)		Cre06.g262650	OPR22, TAA1	RAP domain (RAP)	C	-	77					Y			CAL007_01_24
Known photosynthesis	Cr:psbC mRNA and translation	Auchincloss et al., (2002)		Cre09.g388356	TBC2	Translation factor for chloroplast psbC mRNA/Translation factor for chloroplast PsbC mRNA	C	-	20		LC			Y			CAL033_01_13
Known photosynthesis	Cr:PSII assembly	Calderon et al., (2013)		Cre07.g315150	RBD1	Rubredoxin	C	C	30	G				Y			CAL028_02_13
Known photosynthesis	Cr:Required for photoautotrophic growth, At:Required for PSI assembly	This work, (MacKinder et al., (2017) Interacts with PSI assembly complex)	Roose et al., (2014), Liu et al., (2012)	Cre08.g362900	PSBP4	Lumenal PsbP-like protein	C	C	33	G		Y		Y			CAL032_04_48
Known photosynthesis	Cr:Stability of b6f complex	Heinnickel et al., (2013)		Cre01.g000850	CPLD38	DUF3007	C	C	60	G				Y			CAL028_02_39	CAL026_02_10
Known photosynthesis	Cr:Stabilization of petG	Wang et al., (2015)		Cre10.g429400	MCG1	FAST Leu-rich domain-containing, stabilize petG mRNA	O	-			LC						CAL039_03_30
Known photosynthesis	Cr:Structure and function of PSII	Xing et al., (2016)		Cre02.g084350	CGLD1	Predicted protein (GDT1 like protein 1, chloroplastic)	SP	-		G				Y	M (PPP7)		CAL033_01_17	CAL039_03_22	CAL032_04_39	CAL029_03_18
Known photosynthesis	Cr:Tetratricopeptide repeat protein protect PSI	Heinnickel et al., (2016)		Cre12.g524300	CGL71	Tricopentapeptide repeat, Protein O-GlcNac transferase	C	C	61	G	HC	Y		Y			CAL013_01_05	CAL007_04_04
Known photosynthesis	Cr:Trans-splicing factor	Glanz et al., (2012)		Cre12.g524250	RAA4		C	-	29		LC						CAL026_02_35
Known photosynthesis	Cr:Transcriptional activator of NPQ genes	Serrano et al., (2009), Gabilly et al., (2019), Tokutsu et al., (2019)		Cre16.g675100	CrCO	Zinc finger protein CONSTANS-related	M	C	31	G							CAL028_02_09
Known photosynthesis	Cr:Translation of PsbA	Somanchi et al., (2005)		Cre13.g578750	TBA1	PsbA translation factor	C	C	28								CAL027_01_10
Known photosynthesis	Cr:atpA transcript translation	Eberhard et al., (2011)		Cre08.g358350	TDA1, OPR34	FAST Leu-rich domain-containing	C	-	40		HC			Y			CAL014_01_10
Known photosynthesis	Cyano:3 subunits for Mg Proto chlatase activity, Cr:heme as regulator	Von Gromoff et al., (2008)	Jensen et al., (1996)	Cre05.g242000	CHLD	Magnesium chelatase subunit D	C	C	62	G	LC			Y			CAL033_02_21
Known photosynthesis	Cr:Cyclic electron flow	Johnson et al., (2014)		Cre05.g242400	PGR5		C	C	86	G							CAL028_01_15
Known photosynthesis	Cr:Chlorophyll biosynthesis (CHLH1)	Chekunova et al., (2001)		Cre11.g477625	CHLH2	Magnesium chelatase subunit H	C	C	48			Y		Y			CAL032_04_40
Inferred photosynthesis	At,Cyano:Assembly of RCII formation, assembly of PSII supercomplexes		Knoppova et al., (2016), Ishihara et al., (2007), Ishikawa et al., (2005)	Cre12.g509050	PSBP3	OEE2-like protein of thylakoid lumen	C	C	34	G				Y	M (PRK2, disrupted separately from PRK2)		CAL028_02_17	CAL029_01_19	CAL029_02_26
Inferred photosynthesis	At,Cyano:Docking of soluble electron acceptors		Cohen et al., (1993)	Cre10.g420350	PSAE	Photosystem I 8.1 kDa reaction center subunit IV	C	-	23	G	LC			Y			CAL026_02_41	CAL029_02_30
Inferred photosynthesis	At,Cyano:Plastoquinone biosynthesis	(Sirikhachornkit et al., (2009) cDNA isolation)	Shintani et al, (2002), Cheng et al, (2003)	Cre14.g624350	VTE6	MPBQ/MSBQ methyltransferase	C	C	38								CAL036_02_20
Inferred photosynthesis	At:Alternative splicing (Putative spliceosomal protein kinase)		Kanno et al., (2018)	Cre16.g678808		U4/U6 small nuclear ribonucleoprotein Prp4 (contains WD40 repeats)	O	-									CAL024_01_04
Known photosynthesis	At:Binding of chlorophylls during turnover or stabilization of proper assembly during photooxidative stress, Cr:photosynthesis in cold	Lee et al., (2020)	Hutin et al., (2003)	Cre09.g394325	ELI3	Early light-inducible protein	C	C	31	G							CAL021_01_21
Inferred photosynthesis	At, Tomato:Calvin-Benson cycle and stress		Liu et al., (2012), Ding et al., (2016)	Cre03.g185550	SBP1	Sedoheptulose-1,7-bisphosphatase	C	C	54		HC			Y			CAL027_01_14	CAL028_02_22
Inferred photosynthesis	At:Chlorophyll breakdown		Pruzinska et al.,(2003)	Cre17.g724600	PAO2	Pheophorbide a oxygenase, Rieske iron-sulfur cluster protein	C	C	56						M (PAO1)		CAL026_02_32
Inferred photosynthesis	At:Chlorophyll breakdown		Pruzinska et al.,(2003)	Cre17.g724700	PAO1	Pheophorbide a oxygenase, Rieske iron-sulfur cluster protein	C	C	55						M (PAO2)		CAL026_02_32
Inferred photosynthesis	At:Crystallography data available		Hall et al., (2012) (structure only)	Cre06.g280150	PSBP9	PsbP-like protein	C	C	28					Y	M (XRN1, PS subunit paralog)		CAL028_01_13	CAL028_03_03
Inferred photosynthesis	At:Cyclase in tocopherol biosynthesis		Porfirova et al., (2002)	Cre01.g013801		Tocopherol cyclase	C	-	30	G							CAL033_02_19
Inferred photosynthesis	At:Cytochrome B6f complex		Lennartz et al., (2001)	Cre17.g702150	TRX20,HCF164	Thioredoxin-like protein HCF164, chloroplastic	C	C	46	G	LC			Y	M (TAB2)		CAL027_01_18	CAL029_03_32
Inferred photosynthesis	At:ER stress, Cr:TOR and ER stress	Diaz-Troya et al., (2011)	Leborgne-Castel et al., (1999)	Cre02.g080700	BIP1	Endoplasmic reticulum associated HSP70 protein	SP	-									CAL018_01_45	CAL033_02_02
Inferred photosynthesis	At:Lysine catabolism during senescence		Engqvist et al., (2011)	Cre08.g370550		D-2-Hydroxyglutarate dehydrogenase	M	-									CAL026_02_20
Inferred photosynthesis	At:PSI assembly		Nath et al., (2016)	Cre17.g710800	NFU3	Iron-sulfur cluster assembly protein	C	-	34	G				Y			CAL041_01_13
Inferred photosynthesis	At:required for acclimation to dynamic light		Walters et al., (2003)	Cre16.g665250	APE1	Thykaloid associated protein required for photosynthetic acclimation to variable light intensity	C	C	42	G				Y			CAL038_02_01
Inferred photosynthesis	Cyano:Heat Shock Protein		Eriksson and Clarke (1996)	Cre11.g467644	CLPB1	ClpB chaperone, Hsp100 family ClpB chaperone, Hsp100 family	O	-									CAL007_02_05	CAL007_02_09
Inferred photosynthesis	Cyano:PET		Schneidere et al., (2004)	Cre11.g467689	PETC	Rieske iron-sulfur subunit of the Cytochrome b6fcomplex, chloroplast precursor	C	C	28	G	LC			Y			CAL024_01_31	CAL035_03_02	CAL035_02_24
Inferred photosynthesis	Cr,Cyano:PSI subunit	Farah et al., (1994)	Xu et al., (1994)	Cre05.g238332	PSAD	Photosystem I reaction center subunit II, 20 kDa	C	C	34	G	LC			Y			CAL029_03_26
Inferred photosynthesis	Cyano:PSII inner antenna biogenesis if PSII (CP47)		Dobakova et al., (2009)	Cre10.g440450	PSB28	Photosystem II subunit 28	C	C	31	G				Y			CAL040_01_24
Inferred photosynthesis	Solanacea:in vitro TR activity		Brock et al., (2008)	Cre16.g682100		Tropinone reductase I	O	-						Y			CAL014_01_29
Inferred photosynthesis	Tobacco:Chlorophyll biosynthesis		Mock and Grimm, (1995) (1997)	Cre11.g467700	UPD1	Uroporphyrinogen-III decarboxylase	C	C	28	G				Y			CAL039_02_42
Inferred photosynthesis	At:Chlorophyll biosynthesis		Nagata et al., (2007)	Cre02.g142146		Divinyl chlorophyllide a 8-vinyl-reductase/[4-vinyl]chlorophyllide a reductase	C	C	81			Y		Y			CAL030_02_31
Inferred photosynthesis	At:Isoprenoid biosynthesis		Lois et al., (2000),Estevez et al., (2001)	Cre07.g356350	DXS1	1-Deoxy-D-xylulose 5-phosphate synthase, chloroplast precursor	C	C	50					Y			CAL038_01_25
Inferred photosynthesis	At:Chlorophyll biosynthesis		Tan et al., (2008)	Cre12.g538650	HEM4	Uroporphyrinogen-III synthase	M	C	24					Y			CAL007_02_40
Inferred photosynthesis	At:Regulation of chlorophyll degradation		Ren et al., (2007)	Cre12.g487500	CGL61, NYE1	Stay green 1 protein, predicted protein	C	C	45					Y			CAL029_02_03	CAL033_01_44
Inferred photosynthesis	At:Calvin-Benson cycle		Sahrawy et al., (2004), Rojas-Gonzalez et al., (2015)	Cre12.g510650	FBP1	Fructose-1,6-bisphosphatase, chloroplast	C	C	56		LC			Y			CAL011_01_38	CAL036_02_10	CAL041_01_35	CAL038_02_17	CAL040_01_01
Inferred, DNA replication	At:Cell proliferation and pathogen resistance (Replication factor C subunit 3)		Xia et al., (2010)	Cre16.g679950	RFC3	DNA replication factor C complex subunit 3	O	-									CAL035_03_22
Inferred, Plant meristem development	At:Meristem development		Kinoshita et al., (2010)	Cre12.g509001	RPK2	Mitogen-activated protein kinase	n/a	n/a			LC				M (PSBP3, overlap with Cr mutant library)		CAL028_02_17
Inferred, RBCS modification		in vitro:Methylates RBCS and RBCL (pea and tobacco genes)	Ying et al., (1999)	Cre12.g524500	RMT2	Rubisco small subunit N-methyltransferase	O	-			HC			Y			CAL007_04_04	CAL026_02_02	CAL033_02_18	CAL024_01_23
Inferred, RNA regulation	At:Post-transcriptional gene silencing		Elvira-Matelot et al., (2016)	Cre16.g665400		Small nuclear ribonucleoprotein SmD1	O	-									CAL007_04_39
Inferred, Carbon metabolism	At:Starch synthesis		Roldan et al., (2007)	Cre16.g665800	SSS4	Soluble starch synthase	C	C	25						M (CPLD49, occurs solo)		CAL036_02_27	CAL015_01_02
Known, Carbon metabolism	Cr:Acetyl-CoA synthesis	Shtaida et al., (2014)		Cre02.g099850	PDC2	Pyruvate dehydrogenase, E1 component, alpha subunit	O	-						Y			CAL030_02_32
Known, Carbon metabolism	Cr:Acetyl-CoA synthesis	Blume et al., (2013)		Cre03.g194200	PDH2	Pyruvate dehydrogenase E1 beta subunit	C	C	34					Y	M (Cre12.g517681)		CAL033_02_22	CAL027_01_20
Known, Carbon metabolism	Cr:Acetyl-CoA synthesis	Dent et al., (2015)		Cre01.g016514	DLD2	Dihydrolipoyl dehydrogenase/Lipoyl dehydrogenase	C	C	74	G				Y			CAL035_03_03	CAL011_01_37	CAL038_01_44
Known, Cilia	Cr:Cilia dynein	Takada et al., (2002)		Cre16.g666150	ODA1	Flagellar outer dynein arm-docking complex protein 2	O	-									CAL007_01_30
Known, Cilia	Cr:Tubulin poly glutamylation affecting cilia length	Kubo et al., (2015)		Cre06.g300250	TTL10	Tubulin polyglutamylase TTLL2	M	-									CAL013_01_13
Known, Cilia	Cr:Cilia biogenesis	(Albee et al., (2013) Transcriptome)		Cre17.g704350		Glyoxalase domain-containing protein 4	O	-									CAL031_01_19
Known, Lipid FA metabolism	Cr:beta-oxidation of fatty acids	Kong et al., (2017)		Cre06.g308100		Enoyl-CoA hydratase 2/ECH2	O	-									CAL015_01_10
Known, Photosynthesis	Cr:Intron trans-splicing of psaA	Merendino et al., (2006)		Cre09.g394150	RAA1	FAST kinase-like protein, subdomain 1	M	C	78		HC						CAL018_01_38
Known, Sulfur response	Cr:S limitation response	Davies et al., (1999)		Cre12.g499500	SAC3	Sulfur acclimation protein, Snf1-like Ser/Thr protein kinase	O	-									CAL026_04_35
Known, Sulfur response	Cr:S limitation response	Davies et al., (1996)		Cre03.g160400	SAC1	Sulfur acclimation 1 protein, sodium/sulfate co-transporter	O	-							M (Cre03.g160250)		CAL040_01_04	CAL027_01_21	CAL026_03_19
Amino acid metabolism				Cre05.g232150	GDH2	Glutamate dehydrogenase	M	-									CAL007_04_32
Amino acid metabolism				Cre01.g053900	NGLY1, PNG1	Peptide-N4-(N-acetyl-beta-glucosaminyl)asparagine amidase	M	-									CAL033_01_45
Amino acid metabolism				Cre05.g238322		Tryptophan--tRNA ligase/Tryptophanyl-tRNA synthetase	C	C	38					Y			CAL032_04_47
C4 metabolism				Cre17.g734548	PPD2	Pyruvate phosphate dikinase, chloroplastic	M	C	69			Y					CAL007_01_08
Carbon metabolism				Cre10.g466500	CPL12	Glyoxylase family protein (yaeR)	C	C	47	G	LC						CAL024_01_21
Carbon metabolism				Cre06.g268750	MME1	Malate dehydrogenase, decarboxylating	M	-									CAL011_01_32
Chaperone				Cre06.g308150	DNJ23	DnaJ-like protein	O	-									CAL039_03_01
Chaperone				Cre01.g044850		Sacsin (SACS)	O	n/a	n/a								CAL024_01_02	CAL028_01_22	CAL014_01_33
Cilia				Cre03.g145387	FAP239	Flagellar associated protein	O	-									CAL032_03_25
Cilia				Cre12.g502000	FAP253	Flagellar associated protein	O	-									CAL015_01_05
Cilia				Cre09.g397956	FAP201	Flagellar associated protein (Exotosin family)	SP	-						Y			CAL026_04_01
Cilia				Cre16.g687966	FAP5	Tetratricopeptide repeat, Flagellar associated protein	C	C	35								CAL026_03_46	CAL041_02_09
Cofactor				Cre01.g049000	CGL31,PTD1	Pterin dehydratase	C	C	30	G		Y		Y			CAL029_01_23
Cyclic nucleotide				Cre02.g143400		3',5'-cyclic-nucleotide phosphodiesterase	SP	-									CAL010_01_06
Cyclic nucleotide				Cre03.g199250	CYG51	Adenylate/guanylate cyclase	SP	-									CAL012_01_42
Cytoskeleton				Cre16.g657979		Kinesin Family Member C2/C3	O	-									CAL005_01_05
Cytoskeleton				Cre12.g528250		WASP-interacting protein VRP1/WIP, contains WH2 domain	O	-									CAL032_01_08
Cytoskeleton-related				Cre16.g687500	ARP2	Actin-related protein	O	-									CAL026_03_16
DNA-binding				Cre03.g197450		Winged helix dna-binding domain-containing protein	O	-									CAL039_02_35
ER-Golgi secretory				Cre09.g393136		Clathrin assembly protein	O	-									CAL007_01_28
ER-Golgi secretory				Cre12.g494350		Endomembrane family protein 70	SP	-									CAL041_01_46
ER-Golgi secretory				Cre06.g278094	ELG14	Exostosin-like glycosyltransferase	O	-									CAL013_01_09
ER-Golgi secretory				Cre01.g032450	GLG1	Golgi apparatus protein 1	SP	-									CAL010_01_03
Fe-S cluster				Cre09.g411200		Rieske domain-containing protein	C	C	53	G			Y	Y			CAL026_02_26
Glycosyl transferase				Cre10.g421150		Glycosyltransferase 14 Family Member	SP	C	22								CAL015_01_09
Histone methylation				Cre07.g318200	CGLD34	SET and MYND domain containing protein DDB	O	-		G							CAL015_01_04
Ion channel				Cre03.g149450		Ion channel pollux-related	C	C	69								CAL033_02_12
Ion channel				Cre16.g670754		Voltage and ligand gated potassium channel	C	C	54								CAL005_01_01
Lipid FA metabolism				Cre12.g559050		BCDNA, fatty acid metabolism, transport	O	-									CAL014_01_36
Lipid FA metabolism				Cre06.g281250	CFA1	Cyclopropane fatty acid synthase	O	-									CAL019_03_07
Lipid FA metabolism				Cre02.g100300		Phosphatidylinositol 3-kinase-related protein kinase	O	-									CAL025_01_23
Lipid FA metabolism				Cre05.g245550	PIK1	Phosphatidylinositol 4-kinase	M	-									CAL035_03_06
Lipid FA metabolism				Cre02.g088650		Phosphatidylinositol N-acetylglucosaminyltransferase/glucosaminyltransferase	SP	-									CAL012_01_48
Lipid FA metabolism				Cre03.g210961		Phosphatidylinositol transfer protein PDR16-related	O	-									CAL014_01_14
Lipid FA metabolism				Cre01.g033450		Sphingomyelin phosphodiesterase 2	M	-									CAL032_02_34
Lipid FA metabolism				Cre10.g420537		Sphingomyelin phosphodiesterase 2	O	-									CAL029_02_34
Lipid FA metabolism				Cre16.g656000		Sphingomyelin phosphodiesterase 2	SP	-						Y			CAL026_04_25
Lipid FA metabolism				Cre16.g689150	SQD3	Sulfolipid synthase, sulfoquinovosyl transferase	C	-	38								CAL026_03_33
Metabolic				Cre16.g684300		3-Hydroxyisobutyrate dehydrogenase-related	C	C	18			Y		Y			CAL028_02_30
Metabolic				Cre13.g605650		Betaine aldehyde dehydrogenase/oxidase	O	-									CAL017_01_28	CAL035_03_09
Metabolic				Cre17.g728800	IDH1	Isocitrate dehydrogenase, NAD-dependent	M	-									CAL021_01_03
Metabolic				Cre06.g271200		NADH oxidase (H2O2-forming)	C	-	16								CAL007_01_15	CAL026_04_29
Metabolic				Cre17.g704000		Polyvinyl-alcohol oxidase/PVA oxidase	O	C	46								CAL013_01_03
Metabolic				Cre12.g549500		Pyrimidodiazepine synthase	C	-	13								CAL026_02_37
Metabolic				Cre12.g517700	NYC1, SDR21	Short-chain dehydrogenase/reductase, probably chlorophyll b reductase	O	-		G					M (Cre12.g517681, GreenCut2)		CAL040_01_06	CAL032_02_28
Mitochondrial				Cre05.g232200	NDA3	Mitochondrial NADH dehydrogenase	C	C	41								CAL026_02_34
Nucleotide metabolism				Cre16.g677050		Adenylate and guanylate cyclase catalytic domain//Bacterial extracellular solute-binding protein	M	C	38								CAL032_03_46	CAL026_02_31
Nucleotide metabolism				Cre16.g663050		Guanylate-binding family protein	SP	-									CAL032_03_27	CAL013_01_08
Nucleotide metabolism				Cre12.g524700		Pyrimidine and pyridine-specific 5'-nucleotidase (SDT1)	O	-				Y					CAL007_04_06	CAL011_01_19	CAL007_04_04	CAL026_02_02	CAL033_02_18	CAL024_01_23
Nucleotide metabolism				Cre03.g154550	PCR1	Pyrroline-5-carboxylate reductase	C	C	62					Y			CAL029_02_32
Peptidase				Cre13.g607000		Cytosol nonspecific dipeptidase/Prolylglycine dipeptidase	O	-						Y			CAL032_02_20
Peptidase				Cre07.g342920		Xaa-Pro dipeptidase/X-Pro dipeptidase	O	-									CAL026_02_21
Protease ubiquitin proteasome				Cre04.g212401		Baculoviral IAP repeat-containing protein 6 (apollon) (BIRC6, BRUCE)	M	-									CAL026_04_37
Protease ubiquitin proteasome				Cre17.g721950		E3 ubiquitin-protein ligase ARI2-related	O	-									CAL019_01_03
Protease ubiquitin proteasome				Cre10.g433900		E3 ubiquitin-protein ligase HUWE1 (HUWE1, MULE, ARF-BP1)	M	-									CAL026_03_08
Protease ubiquitin proteasome				Cre07.g355750		F-box and WD40 domain protein	O	-									CAL013_01_04	CAL026_04_07
Protease ubiquitin proteasome				Cre12.g494000	CGL82	Predicted protein/BRCA1-associated protein	O	-		G							CAL014_01_27	CAL036_02_13	CAL036_02_07
Protease ubiquitin proteasome				Cre03.g173600		Ubiquitin and ubiquitin-like proteins	O	-									CAL026_04_02
Protease ubiquitin proteasome				Cre01.g049350		Zinc metalloprotease EGY2, chloroplastic-related	C	C	73					Y			CAL035_02_20
Protein modification				Cre08.g361250		Protein O-GlcNAc transferase/OGTase (DUF563)	C	-	19								CAL031_01_01
Protein-protein				Cre08.g382515		WD repeat-containing protein 26	O	-									CAL032_01_03	CAL032_02_44
Protein-protein				Cre01.g034600		WD-40 domain	C	C	56								CAL032_03_38
Redox				Cre03.g182550	PNO3	Ferredoxin-NAD(+) reductase	O	-									CAL007_03_45
Redox				Cre17.g721350	GST13	Glutathione S-transferase	O	-									CAL033_02_01
Redox				Cre12.g508850	GST8	Glutathione S-transferase, GST, superfamily, GST domain containing	C	C	22					Y			CAL017_01_30
Redox				Cre11.g467690		Glutathione transferase/S-(hydroxyalkyl)glutathione lyase	O	-									CAL035_02_45
Redox				Cre17.g712850	TRX23	Thiol-disulfide isomerase and thioredoxin	SP	-			LC						CAL036_02_30
Redox				Cre16.g661250		Thioredoxin peroxidase	O	-									CAL013_01_02
Ribosome				Cre05.g238500		23S rRNA (adenine2503-C2)-methyltransferase	C	C	78					Y			CAL032_04_23
Ribosome				Cre02.g086550	CGL122	23S rRNA (adenine2503-C2)-methyltransferase (rlmN)	C	C	44	G							CAL036_02_26
Ribosome				Cre13.g580850		Chloroplast 50S ribosomal protein L22-related	C	C	43					Y			CAL024_01_17
RNA				Cre03.g156150		ATP-dependent RNA helicase DDX10/DBP4	O	-									CAL033_01_47	CAL038_01_10
RNA				Cre01.g033832		DEAD-box ATP-dependent RNA helicase 39	C	C	94	G							CAL033_02_26
RNA				Cre01.g027150	CPLD40, HEL5	DEAD/DEAH-box helicase	M	C	38	G	HC						CAL032_01_22	CAL041_01_15	CAL029_02_25
RNA				Cre02.g106250	LAL2	La-like RNA-binding protein	O	-									CAL007_04_28
RNA				Cre13.g574200	PAP2	Poly(A) polymerase/Topoisomerase related protein	C	C	54					Y			CAL011_01_16	CAL033_01_26	CAL036_02_45	CAL037_02_46
RNA				Cre12.g494550	RNP10	RNA binding protein	O	C	12								CAL012_01_28	CAL029_03_15	CAL035_02_37
RNA				Cre06.g280050	XRN1	Single-stranded RNA 5'->3' exonuclease	O	-							M (PSBP9, disrupted separately from PSBP9)		CAL028_01_13	CAL028_03_03	CAL041_01_21
RubisCO modification				Cre13.g573000		Ribulose-1,5-bisphosphate carboxylase/oxygenase small subunit N-methyltransferase I-related	C	-	17								CAL028_02_03
Secondary metabolism				Cre12.g549050	STR1	Strictosidine synthase	O	-						Y			CAL010_01_23
Signaling				Cre08.g375000		Actin-fragmin kinase, catalytic	O	-									CAL028_02_11
Signaling				Cre12.g511650		Auxilin/cyclin G-associated kinase-related	O	-									CAL007_04_17
Signaling				Cre01.g018600	BAP31	B-cell receptor-associated protein 31-like	SP	C	28								CAL026_02_22
Signaling				Cre17.g719450		Ca2+/calmodulin-dependent protein kinase, EF-Hand protein superfamily//Serine/threonine protein kinase	C	C	62								CAL026_03_36
Signaling				Cre12.g511400		Cyclin-related protein with PPR domain	O	-				Y	Y				CAL035_02_40
Signaling				Cre10.g431950		Dual-specificity kinase	O	C	48								CAL028_02_23
Signaling				Cre10.g448950		Endonuclease/Exonuclease/Phosphatase family	C	C	53		HC						CAL007_03_32
Signaling				Cre16.g656200		IQ calmodulin-binding motif (IQ)//Tetratricopeptide repeat (TPR_12)	O	-									CAL033_02_20
Signaling				Cre10.g427950		Leucine-rich repeat-containing protein	O	-									CAL007_04_14
Signaling				Cre07.g356450		Leucine-rich repeat-containing protein	SP	-									CAL007_04_34
Signaling				Cre01.g016570		Mitogen-activated protein kinase kinase kinase 19	O	-									CAL010_01_17
Signaling				Cre09.g391356		Mitogen-activated protein kinase kinase kinase/MLTK	SP	-									CAL014_01_04
Signaling				Cre02.g087900		Mitogen-activated protein kinase kinase kinase/MLTK	SP	C	54								CAL032_03_37
Signaling				Cre13.g583650		Non-specific Serine/Threonine protein kinase/Threonine-specific protein kinase	M	-									CAL007_01_29
Signaling				Cre02.g084250	PPP7	Protein phosphatase 1K, mitochondrial	O	-							M (CGLD1, disrupted separately from CGLD1)		CAL033_01_17	CAL039_03_22	CAL007_04_21
Signaling				Cre17.g742400	PTK17	Protein tyrosine kinase	M	n/a	n/a								CAL026_03_30
Signaling				Cre01.g030700	PTK14	Protein tyrosine kinase	O	-									CAL024_01_01
Signaling				Cre01.g043850		Serine/Threonine protein kinase	O	-									CAL018_01_05
Signaling				Cre03.g164900		Serine/Threonine protein kinase OSR1	O	-									CAL007_03_31
Signaling				Cre03.g209505		Serine/Threonine-protein kinase SRK2	O	-									CAL032_03_13
Signaling				Cre13.g580650		Serine/Threonine-protein phosphatase 2A activator (PPP2R4, PTPA)	O	C	94					Y			CAL026_03_31
Signaling				Cre03.g206369		Tyrosine kinase specific for activated (GTP-bound)//Serine/Threonine protein kinase	SP	C	78		LC						CAL033_01_41
Signaling				Cre01.g040150		WNK lysine deficient protein kinase (WNK, PRKWNK)	O	-									CAL014_01_23
Transcription				Cre01.g009650	BUG25	Basal body protein and putative AP2 domain transcription factor	M	-		G							CAL007_02_24
Transcription				Cre10.g433350		Squamosa promoter-binding-like protein 10-related	O	-									CAL018_01_06
Transcription/RNA metabolism				Cre01.g019700	PAP7	Non-canonical poly(A) polymerase	M	-									CAL012_01_33
Transcriptional regulation				Cre03.g179650		BTB/POZ domain (BTB)	M	-									CAL032_02_18
Transporter				Cre13.g579450	CST1	Chlamydomonas-specific membrane transporter of unknown function	SP	-									CAL029_02_15	CAL032_01_18	CAL032_02_31	CAL033_01_28
Transporter				Cre16.g663600		MFS transporter, ACS family, solute carrier family 17 (sodium-dependent inorganic phosphate cotransporter)	O	-						Y			CAL033_01_06
tRNA metabolism				Cre09.g392729		Methionyl-tRNA formyltransferase/transformylase	M	C	18					Y			CAL032_02_08
tRNA metabolism				Cre02.g076600		Peptidyl-tRNA hydrolase, PTH1 family	C	C	38			Y					CAL040_01_10
tRNA metabolism				Cre12.g543100		tRNA (adenine-N(1)-)-methyltransferase non-catalytic subunit (TRM6, GCD10)	O	-									CAL038_02_03
tRNA metabolism				Cre08.g359100		tRNA (guanine(10)-N(2))-methyltransferase	O	-									CAL036_02_32
tRNA metabolism				Cre17.g717400	miaA, TRIT1	tRNA dimethylallyltransferase	O	-		G							CAL007_04_36
				Cre13.g586750		Transportin 3 and Importin 13	O	-			HC						CAL015_01_03
				Cre11.g468750	CPLD48	Predicted protein (DUF1499)	C	C	33	G				Y			CAL033_02_03
				Cre17.g725750	SSA2	60 kDa SS-A/Ro ribonucleoprotein	O	-									CAL032_04_13
				Cre11.g469450	CGL124	Adhesion regulating molecule 1 110 kDa cell membrane glycoprotein	O	-		G							CAL035_03_24
				Cre02.g099601		Androgen induced inhibitor of proliferation AS3/PDS5-related	M	-									CAL014_01_34	CAL007_01_37
				Cre10.g429601		Cell death-related nuclease 2	O	-									CAL007_03_46
				Cre03.g175700		CobW-related	O	-						Y			CAL040_01_16
				Cre01.g033763		D-Aminoacid aminotransferase-like PLP-dependent enzymes superfamily protein	C	-	12	G							CAL033_02_26
				Cre09.g410000		DC12-Related	O	-									CAL011_01_06
				Cre06.g281800		Domain of unknown function (DUF1995)	C	C	33		HC			Y			CAL038_02_36
				Cre08.g385300		ET and MYND domain-containing protein DDB	M	-									CAL011_01_18
				Cre01.g049600	CGLD22	Expressed protein similar to ATP synthase I	C	C	49	G							CAL041_01_28
				Cre03.g159851		I-kappa-b-like protein IKBL	C	C	74								CAL026_02_27
				Cre14.g621650		Malonyl-CoA acyl carrier protein transacylase (fabD)	C	-	32					Y			CAL012_01_38
				Cre10.g417750		Neuropathy target esterase/Swiss cheese D.melanogaster	M	C	33								CAL026_04_43
				Cre01.g050500	PPR1	Pentatrichopeptide repeat protein	M	C	43		LC			Y			CAL032_01_13
				Cre03.g182900		PNAS-related	SP	-						Y			CAL019_01_11
				Cre12.g527600		Polyglutamine-binding protein 1 (PQBP1, NPW38)	M	-									CAL007_04_01
				Cre13.g563150	CGLD8	Predicted protein	C	-	9	G		Y		Y			CAL007_04_35
				Cre06.g280650	CGL59	Predicted protein	C	C	39	G	LC	Y		Y			CAL032_01_09
				Cre05.g243800	CPLD45	Predicted protein	C	C	30	G	LC			Y			CAL039_02_18
				Cre10.g445100	CGL50	Predicted protein	C	C	57	G				Y			CAL033_01_05
				Cre06.g278212	CGL46	Predicted protein	O	C	32	G							CAL033_01_10
				Cre07.g348550	TGL13	Protein T08B1.4, Isoform B-related (lipase related)	O	-									CAL026_04_26
				Cre03.g211633		Similar to Flagellar Associated Protein FAP165	M	C	32								CAL011_01_46
				Cre11.g467712		Structural maintenance of chromosomes SMC family member	M	C	73		HC						CAL018_01_33
				Cre12.g510034		Tetratricopeptide repeat protein 33, Osmosis responsive factor	M	-									CAL011_01_20	CAL041_01_03
				Cre17.g731100	CPL14	Uncharacterized conserved protein	C	C	29	G							CAL029_03_38
				Cre03.g207400		von Willebrand factor type A domain	M	-						Y			CAL010_01_24	T39-3
				Cre12.g517681			C	-	20		LC				M (NYC1, PDH2, overlap with Cr mutant library)		CAL033_02_22	CAL040_01_06
				Cre13.g569700			C	-	44		LC			Y			CAL015_01_20	CAL028_02_15
				Cre09.g398919			C	-	30								CAL011_01_02
				Cre12.g522000			C	-	31								CAL007_01_20
				Cre16.g684900			C	-	29								CAL012_01_21
				Cre16.g686510			C	-	39								CAL036_02_38
				Cre03.g145347			C	-	12								CAL029_02_09
				Cre02.g105650			C	C	42		HC			Y			CAL014_01_01	CAL032_04_36
				Cre06.g259100			C	C	13		HC						CAL039_02_44
				Cre16.g658950			C	C	33		HC						CAL032_03_44
				Cre12.g486750			C	C	34								CAL038_01_12
				Cre03.g213201			C	C	43								CAL028_04_15	CAL041_01_38
				Cre10.g419900			C	C	33								CAL014_01_45
				Cre16.g684250			C	C	45								CAL026_02_42	CAL028_02_30
				Cre03.g160250			M	-							M (SAC1, disrupted separately from SAC)		CAL040_01_04	CAL027_01_21	CAL026_02_47
				Cre15.g635450			M	-									CAL024_01_03
				Cre02.g142750			M	-									CAL026_03_17
				Cre06.g282300			M	-									CAL026_02_16
				Cre09.g399650			M	-									CAL014_01_22
				Cre11.g476100			M	C	54		LC						CAL035_03_23
				Cre03.g155250			M	C	20								CAL038_01_07
				Cre12.g496250			M	C	44								CAL007_03_21	CAL026_03_43
				Cre07.g349800			M	C	74								CAL032_02_22
				Cre12.g510750			M	C	2					Y			CAL029_03_08
				Cre13.g584950			M	C	67								CAL026_04_10
				Cre14.g608652			n/a	-									CAL039_02_31
				Cre07.g357876			n/a	-									CAL026_03_01
				Cre02.g110500			O	-									CAL038_02_24
				Cre03.g145987			O	-									CAL032_04_44
				Cre06.g264100			O	-									CAL011_01_04
				Cre06.g302305			O	-									CAL010_01_45
				Cre08.g365550			O	-									CAL032_02_45	CAL032_03_12
				Cre09.g386450			O	-						Y			CAL038_01_39
				Cre10.g419250			O	-									CAL032_03_16
				Cre03.g168100			O	-									CAL026_04_38
				Cre06.g289600			O	-									CAL030_02_24
				Cre07.g336150			O	-									CAL026_04_30
				Cre10.g457900			O	-						Y			CAL026_03_12
				Cre09.g390060			O	C	37		LC						CAL029_03_44
				Cre03.g207153			O	C	74								CAL032_02_29
				Cre05.g241900			O	C	5								CAL033_02_10
				Cre07.g331450	NAT19		O	C	47								CAL026_02_28
				Cre16.g668700			SP	-			LC						CAL040_01_37
				Cre08.g365200			SP	-									CAL032_03_43
				Cre17.g722300			SP	-									CAL035_02_32
				Cre13.g584350			SP	-									CAL014_01_06
				Cre13.g588650			SP	-									CAL024_01_34
			Known	68			106	81		33	19			47
			Unknown (15 known unrelated to PS)	205						22	22			37
	80		Total	273						55	41	17	2	84			273	59	24	10	4	2	1	373
1 Known, shown in Chlamydomonas to have photosynthesis function; Inferred, shown in other organisms to have photosynthesis function; If not known to be related to photosynthesis, functions inferred from annotation or published studies are listed.
2 Predalgo prediction, C, chloroplast; M, mito; O, other; SP, signal peptide; n/a, not analyzed.				231						Green	Jonikas	PML	DEPI
3 ChloroP prediction, C, chloroplast; - , not chloroplast.
4 Chloroplast transit peptide length predicted by ChloroP.
5 G, GreenCut2.
6 Identified as required for photoautotrophic growth in Li et al., (2019) (HC, high confidence; LC, low confidence).
7 Y(es), Overlaps with Photosynthetic Mutant Library (PML) in Maize (http://pml.uoregon.edu/pml_table.php).
8 Y(es), Overlaps with Arabidopsis mutants identified from Dynamic Environmental Photosynthetic Imaging (DEPI) from Cruz et al., (2016).
9 Y(es), Overlaps with Chlamydomonas photosynthesis coexpression genes in Salome and Merchant (under review)
10 M, Some mutants containing a disruption in this gene have other strong candidates. M-para, Multiple candidates are paralogous to each other; (The other candidate gene, reason the gene is maintained as strong candidate if not already known for photosynthesis function)
