## Supplementary material for "Discovery of photosynthesis genes through whole-genome sequencing of acetate-requiring mutants of *Chlamydomonas reinhardtii*": Table S5

### Sheet: Sheet1
S5 Table. List of primers used in this study.
PCR1	F	JY085	5’-GTAAGGTTTGGCGGGAAAGACG
	R	JY097	5’-CAAGTCTGTGCGGGTATGTTTC-
PCR2	F	JY075	5'-AGGGGTTAGGGCGTATCTTG
	R	JY087	5'-GTGTAGTGTTGTGAGGTCCCGA
PCR3	F	JY088	5'-CTGAAGCAAGCCCCAAAGTT
	R	JY089	5'-GATGCCAAAGACCGACCATC
PCR4	F	JY090	5'-AAACCTACCCTGTGTGTGCTGG
	R	JY091	5'-GGCTTGCTGACTACTGGCTCAA
PCR5	F	JY092	5'-CGTGTTTGAGCCAGTAGTCAGC
	F2	JY098	5'-GTGTCCGTGTGAAGCCTCTCC
	R	JY093	5'-GTCAGGTGTGGAAGTGAATACGC
PCR6	F	JY077	5'-GAAGCTGTCCATGATGTCCC
	R	JY078	5'-GCGTGCCTGTGTTTATGAGT
PCR7	F	JY039	5'-GATGGCGAATGGTGTAAGGTGG
	R	JY079	5'-CCTGTTCAACGACAAGCTGGAC
PCR8	F	JY043	5'-CACAAGAAGCACCCACTCACAC
	R	JY080	5'-TGCCTCATTCCTTCCCACAACT
PCR9	F	JY081	5'-AGTTGTTGGTATATGGCGGGGT
	R	JY120	5'-ATCACCGACACTCTCTCACACG
PCR10	F	JY083	5'-ATCACCGACACTCTCTCACACG
	R	JY084	5'-ACAATGACCTAAACCACAGCCG
